# Multiple effectors trigger nonhost resistance in *Solanum americanum* against *Pseudomonas syringae*

**DOI:** 10.1101/2025.05.01.651788

**Authors:** Jieun Kim, Markéta Vlková-Žlebková, Honour C McCann, Kee Hoon Sohn

## Abstract

Wild plant species are threatened by diverse pathogens, but disease symptoms are rarely observed in nature. This suggests that wild plants harbor valuable sources of resistance. In this study, we show that a model bacterial pathogen *Pseudomonas syringae* pv. *tomato* (*Pto*) DC3000 triggered defense responses in all tested accessions of a wild Solanaceae species, *Solanum americanum*. *Pto* DC3000-triggered immunity in *S. americanum* required type III secretion system. We show that seven *Pto* DC3000 effectors (AvrPto, HopAD1, HopAM1, HopC1, HopAA1-1, HopM1, and AvrE1) triggered hypersensitive responses (HR) in *S. americanum* accession SP2273. Significantly, sequential deletion of the HR-triggering effectors from *Pto* DC3000 resulted in enhanced virulence in *S. americanum*. However, the well-conserved effectors, HopM1 and AvrE1 were indispensable for virulence. We conclude that the immunity triggered by multiple effectors contributes to nonhost resistance in *S. americanum* against *P. syringae*. We propose that the identification of the corresponding disease resistance genes for HopM1 and AvrE1 in *S. americanum* would accelerate development of durable immunity to *P. syringae* pathogens in Solanaceae crops.
