## Supplementary material for "Multiple effectors trigger nonhost resistance in *Solanum americanum* against *Pseudomonas syringae*": Table S11

### Sheet: Sheet1
	synthesized sequence
hopA1	CGGTCTCAAATGAACCCCATTCAGTCACGCTTCTCCAGTGTGCAAGAGCTCAGACGATCCAACGTTGATATTCCGGCGCTCAAAGCCAATGGCCAACTGGAGGTCGACGGCAAGAGGTACGAGATTCGTGCAGCCGATGACGGAACAATTTCGGTCCTTCGACCGGAGCAACAATCCAAAGCGAAAAGTTTTTTCAAGGGCGCTTCCCAGTTGATAGGTGGCAGCAGCCAGCGCGCGCAGATTGCCCAGGCGCTCAACGAGAAGGTCGCATCGGCACGCACTGTCTTGCACCAGAGCGCTATGACGGGCGGACGCTTGGACACCCTTGAGCGGGGCGAAAGCAGCTCAGCCACAACAGCCATCAAACCCACTGCCAAACAGGCTGCGCAAAGTACTTTT…
hopAD1_mod1	CGGTCTCAAATGCTTATCGGGCACAGCTTGCATCACATGCGACCCACTGCTGTGGATTCTAGCCTACCAACTTCCGCAACTAGCCAGACTATCAGCAATACCAAAAGTCGGCTGGATCCGCATCGTGTCCGTGAACTTACATTCATCGGAGTGGGTAGTAGTGTTGCCTACCTACTCAATGAGCTTAATGGTCGCTTTGCCGATAGCGGGGTAACAACGCCGTTTTTAGGAAAAGTCAGTATTGTAGGCAAGGACGACTCTTGGGCCGAGAATGTTCGTGGGAAAGGTTATATTAACCACCAGACTGAAATTATAAGCCAATGGGACCAACAGGTTCCAAAATATGATCCTAACTATGCTGCTCGTGCCGAATTTTCTGCGAGTAACCGAAGACAGTTG…
hopAD1_mod2	CGGTCTCAGCGACTACATTACAGTTCGCTAGGACAAGACTCACGGGAGCCAAAGAAGGTGCTAGATGCGGACTATTATGTGTACGCCATGGGTCAAGATATTCATAAGCCGGGTAGCGCAGCGGCCATACTAGGCAGTCTTCTTGACCACCTAGAACCTATATATGACTACGATCAAGTCTATAGCGACCAGCCTTTCAAGACAGTAATAGGCTTGCAAAGTCGCGGCTCCAATAGCGATAATGGTTTAATTATTGTCGGGGCGGCAGTTGCTCAGCTGGCCACTAATGTTCAGCATAGCTATAAGGACCACGCGTTGGATCGTATACTTGAGGAAATGACCAGGCTCCCCGAAAAGCAAACAGAAAAGCTATCACAAATGCTGTTAGAAGGTGCGCCA…
hopAF1	CGGTCTCAAATGGGGCTATGTATTTCAAAACACTCTGGTAGCAGTTACAGCTACAGTGATAGCGACCGCTGGCAAGTGCCTGCATGCCCTCCAAACGCCAGGTCTGTATCCAGTCATCAAACAGCATCTGCGAGTGACATCGCATCAGGCGATGTGGATGAACGTCCTGCAACGTTTTCTCATTTTCAACTTGCGCGGTGCGGTGGAGAGTACACGCTTAGCATGGTTTCTGCAGCGGCTTATCAAGCAGAAAGACGGCATCGCGGTAATTTAATAAAAGATCGTAGTCAATCCATACTCCCATGGGTCCAGGTATATCATTCTAAAAAAGGTTTGGATTACAGCTTCCAGATCGACAGAACTACGACTGTTAAAGTGGCTGGATTCAACTGCTCTATC…
hopAM1	CGGTCTCAAATGCACGCAAATCCTTTAAGCTCTTTCAACAGAGCTCAACATGGCAATCTGACTAATGTAGAGGCCAGCCAAGTTAAATCGGCAGGAACCTCTTCCACCACTAATATAGACAGTAAAAACATTGAAGAACATGTTGCAGACAGACTCAGTGATTTAGGCAGACCTGATGGTGGATGGTTTTTCGAGAAGTCACTTGGCACCTTGAAAAATTTAAATCTTGAGCAGTTAGCCGGAATCCATGATGTACTAAAATTAACAGATGGCGTAAAGAACATTGTCTCTTTTGGAGCTCGGGAAGGAGGCTTCGAGTTGGCAATGCAGTTTCGTCATGATTTATACAGATCTCAACATCCGGATGAAAACTCGCCGCACGATGCCGCAACTCATTAT…
hopB1	CGGTCTCAAATGAGGCCCGTCGGTGGACCGGCTCCAGGCTATTATCCGCCAACCTATGAAGCTGAGCGTCCCACTGCGCAAGCTGCAGGAAACGATCGCGCCCGATCTTCACAGGCCAGTTCCTCTCCAGCAGCCAGCGTTGCGCCAGAGACTCCAATGCTGGGGGACCTGAAGCGCTTTCCAGCCGGGCGCTATCCGGATATGAAGGTAGAAAATATCCGGCTGAAAATCGAGGGGCAGGAGCCTGGCGGAAAGGATGGCGTAAAGCACACCAGAAGGCGTAAGCCGGACGCAGCAGGCAGCAGTCATGTGCACGGCGGCCAGAGCGTGGCCTCGACCTCGGCTTCAGCTCAAAGCAAAGCATTGCAGGATACGAACTTCAAGGCGAGCGATCTTGCC…
hopE1	CGGTCTCAAATGAATAGAGTTTCCGGTAGCTCGTCAGCGACTTGGCAGGCAGTCAACGATCTTGTGGAGCAAGTAAGCGAGAGAACCACGTTGTCTACGACAGGTTATCAGACGGCAATGGGCCGCTTGAACAAACCGGAAAAATCAGATGCGGATGCGCTGATGACTATGAGGAGGGCGCAACAGTACACGGATAGCGCGAAGCGAACTTATATTTCGGAAACGCTGATGAATCTGGCAGATTTGCAGCAAAGGAAAATCTATCGCACCAACAGCGGGAACTTGCGTGGCGCGATTGAGATGACGCCTACGCAACTCACAGATTGCGTACAGAAGTGCCGCGAAGAGGGGTTCTCCAATTGTGACATACAGGCGCTGGAAATCGGCTTGCACCTTCGA…
hopI1_codon optimized	CGGTCTCAAATGATAAACCTCACGCACATTGCCTCGAGTCTTGCTAGAGCAGCATTGTCTGACAGTACAAAACCTAAGATGGAAAGAGCCATCAACGTAGCATCACATATTGCTGGGAAGGTAGCGCTACAGGTTACTAGTTCCCTTTTGGAACAAAAGGGTCTATTAAATGAGAGGCAACAGAAAGGGCTGAGTATGATTCTGAAGGCTTTATCCGGGAAAGAACCAGTGAATAATGTTGAAACTCATGAAGGAGGTGGTAGGTTCAATTTGGCTCGTGCTGCTTTTGATGTTGCCTCAGTGGTTTGGGAAAGGGACAAATCAATGCATAATGTGATGTCTTTCTTAGGGGTGAGCGATAGCAAGGGAAAAATGTTGTTTAGTCTTGGAAAGAAGCTA…
hopK1	CGGTCTCAAATGAATCGCATTTCAACCAGCTCAGTAAATTCCAGCTTCAATTACACGGCCCCTACGGAGGAAGCGCAAAACCGCTTCGCCTCAGCGCCCGACAATTCCCCTCTAGTTGTCACCACAACATCTATCGCCCAAGCGTCGGAAGGGCTACAAAGGCCGGGGGCAACGCTAAGCATGCAGGCCCAGCGACTGCGCCAATTGATGGGGAGCCCGTCTGAGCAGTGCCGGAGGGACACAATGTTAGCTAAAGCTTTTGATGCTCAACGCCTAAACATTAACACTCAAGCAGGCTCTTCCAACAGCCCACACTTGAACGCTCTCAACACGCTCCAACAACGACACTTCAAACCTGCGGCTGGTGGGCTAGAAATCCCAGTTACATCCAACTCCTTA…
hopY1	CGGTCTCAAATGAACATTACGCCGCTCACGTCAGCCGCGGGCAAGGGCTCGTCCGCACAAGGCACAGACAAAATTTCCATTCCCAACTCCACGCGCATGATCAATGCCGCTTCAATCAAGTGGTTGAATAAGGTGCGTAGCGCCATCAGTGACCACATCCGCACCAGCATCGAGAAAGGGAAACTGTTCGAGCTCGCCTCCTTGGGCAGCAACATGTTCGGTGTCCCGGCTCTTTCAGCGCGCCCCTCGACGCTCCAACCTGTGTTGGCGTTTGAGGCTGACCCCAATCACGACCTGAACCTTGTCAGGGTCTATATGCAGGACAGCGCCGGCAAGCTCACTCCCTGGGACCCGACGCCCAACGCGGTCACGACGACGTCGAATCCATCAGAGCCTGAT…
hopAA1-2 part1	CGGTCTCAAATGCACATCAACCAATCCGCCCAACAACCGCCTGGCGTTGCAATGGAGAGTTTTCGGACAGCTTCCGACGCGTCCCTTGCTTCGAGTTCTGTGCGGTCTGTCAGCACTACCTCGTGCCGCGATCTACAAGCTATTACCGATTATCTGAAACATCACGTGTTCGCTGCGCACAGGTTTTCGGTAATAGGCTCACCGGATGAGCGTGATGCCGCTCTTGCACACAACGAGCAGATCGATGCGTTGGTAGAGACACGCGCCAACCGCCTGTACTCCGAAGGGGAAACCCCCGCAACCATCGCCGAAACATTCGCCAAGGCGGAAAAGTTCGACCGTTTGGCGACGACCGCATCAAGTGCTTTTGAGAACACGCCATTTGCCGCTGCCTCGGTG…
avrE1 part4	CGGTCTCACTCTGGACATGACTTGGTCAAGGAGCTGCAGGATGCCTTGACTCAAGTGGCTCCGTCTGCTGAAAACCCCACCAAAAAGTTGCTCGGCACGCTGAAGCATCAAGGGCTGAAACTCAGCCACCAGAAAGCCGACATACCTTTGGGACAGCGCCGCGATGCCAGCGAGGATCATGGCCTGAGCAAAGCGCGCCTGGCGCTGGATCTGGTCACACTGAAAAGCCTTGGCGCGCTGCTCGACCAGGTCGAACAGCTACCGCCGCAAAGCGACATAGAGCCGTTACAAAAAAAGCTGGCGACGCTGCGTGATGTGACTTACGGCGAAAACCCGGTCAAGGTGGTCACAGACATGGGCTTTACCGATAACAAAGCGCTGGAAAGCGGTTACGAATCG…
hopD1 part2	CGGTCTCAATATGCCCTGCAATTGGCTGGAATCGATTCAGTGCCTCCTTTGATTATCGAGTCCATGGACACCATGTGCGTACTTGCCATCATCAAGGGCATGAAGGGTGAGGAGTGGTCCATGAGCGATCTACTTCCCAAGGCGTTGAAGGCCGGTGCTATTTCCTCGGTGGTGTCATTCCCCAATAATGTTTTGCAGTATGCAGGTTTCAAATCCAGAGTCGGCGATCTTGCGGCAAACTCAGTGACAACTGAAGCGGCCATCTTTGGCGCCGCCTCCGGTATTCCACCCGAGGTCAAGGAAAGTGAAGAGCTGATGCGTGCTGGCTTATTCCAGAGCATGAAGGACGGCGTGATGGCTCATTCAGGCGAGGGGGTGGACACCAAAAAAACGATTGAG…
hopR1 part6	CGGTCTCAGCTGCGTCGCAAGGTGCCGGGACTCGATCAGGTCATGCTGAGTTTCCAGTCGTTGCCCAAGGTCAATCAGGTGCGCTACGTTTTTGAGATGCGCCCTCAGGCGAGGTTCGCCATCAATGACGCGCTACTGGCGCGCGAGCAGCAGGCATCGGCACGTGCGCTCGGTTTGCAGGGACCCTCGGGAAGTGAATTGAATTGGCGCGGCGTTCTGGACAAGATCAAAACCACGCCTGACCTTTATCGGCTGGCGGCGATCGCCGTACATAACACCGATGAAAACCCCGTGACCTCAAGAATAGGGCTGCCGCTGCTGAATGTGTCGGCCACAGGCGCGACATCGCATCAGTTGTTCGAGGCGGAAATCCAGTTCCGATACGGTCTGTATGACGGT…
hopM1 part1	CGGTCTCAAATGATCAGTTCGCGGATCGGCGGGGCCGGTGGCGTCGAACTCAGCCGGGTAAACCAGCAGCACGATACTGTTCCCGCCCAGACAGCTCACCCAAATGCAGTCACTGCAGGCATGAATCCGCCGCTGACTCCCGATCAGTCAGGGTCACACGCGACAGAAAGCTCGTCTGCCGGCGCGGCGCGGCTGAATGTCGCGGCTCGACACACACAGCTTTTGCAGGCCTTCAAGGCTGAGCATGGGACGGCTCCGGTCAGCGGCGCGCCGATGATCAGTTCGCGTGCTGCGTTGTTGATCGGTAGTCTGCTGCAGGCCGAGCCTTTGCCTTTTGAAGTCATGGCCGAGAAATTGTCTCCTGAGCGCTATCAACTGAAGCAGTTTCAGGGCTCGGAC…
hopN1	CGGTCTCAAATGTATATCCAGCAATCTGGCGCCCAATCAGGGGTTGCCGCTAAGACGCAACACGATAAGCCCTCGTCATTGTCCGGACTCGCCCCCGGTTCGTCGGATGCGTTCGCCCGTTTTCATCCCGAAAAGGCGGGCGCCTTTGTCCCATTGGAGGGGCATGAAGAGGTCTTTTTCGATGCGCGCTCTTCCTTTTCGTCGGTCGATGCCGCTGATCTTCCCAGTCCCGAGCAGGTACAACCCCAGCTTCATTCGTTGCGTACCCTGCTACCGGATCTGATGGTGTCTATCGCCTCATTACGTGACGGCGCCACGCAATACATCAAGACCAGAATCAAGGCTATGGCGGACAACAGCATAGGCGCGACTGCGAACATCGAAGCCAAAAGAAAGATT…
avrPto promoter : shcE	CGGTCTCAGGAGTACCGAGTAACGCAGCTGCGTTTACGGCGGACGCAGCCAAGGCAGCGTTACTGTGCGCCAAACTCAAGTCAGTGACGCTTTGATGTCTAAACCCGGCGCCAGCAAAATTTTGGGGAATTATCTTATAAGCTTGGAACCGATCCGCTCCCTATGACCACTCAAGTGGCGTCATAAATGCTGTACTAAAGAGGGTATACGAATGACGATGAAAACTTCGCAACCCGATTTCGCCCGCTTCATCAATTCTCTGGGCGCCCAGCTCGGCACGTCACTGACCTTGCAGAACGGCGTATGCGCTCTTTATGACGGTCAGAACAACGAAGCGGCGATCATTGAATTGCCCGAGCACAGTGAGATGGTCATCTTTCATTGCCGCATTGGCCGCTG…
