## Supplementary material for "Multiple effectors trigger nonhost resistance in *Solanum americanum* against *Pseudomonas syringae*": Table S12

### Sheet: Sheet1
Primer name	Gene	Purpose	Direction	primer sequence (5' --> 3')
PKSP 6358	avrPto	Confirmation of gene knockout	Forward	GCGCTGCTACACTCCAG
PKSP 5497		Confirmation of gene knockout	Reverse	GAGCGGATCACGAACGTG
PKSP 6359	hopAD1	Confirmation of gene knockout	Forward	GCTACCACTCGTACCGTG
PKSP 6360		Confirmation of gene knockout	Reverse	CGGCAGTGTCATTCAGGTT
PKSP 6361	hopAM1-1	Confirmation of gene knockout	Forward	AGTAGATGCCGCGTTCAAT
PKSP 6362		Confirmation of gene knockout	Reverse	CCAAAGCCAGTGCCAGAG
PKSP 5719	hopAM1-2	Confirmation of gene knockout	Forward	TCAAGTAGATCTCCCGCCAATT
PKSP 5720		Confirmation of gene knockout	Reverse	GATGATGTGCCGACGCTG
PKSP 5987	hopC1	Confirmation of gene knockout	Forward	GGTCTCAGGAGGCTTCGGTCGCACCTT
PKSP 5926		Confirmation of gene knockout	Reverse	GGTCTCTCATTATTTTCAGCGCCCTATTCAAAAA
PKSP 5983	hopAA1-1	Confirmation of gene knockout	Forward	GGTCTCAGGAGGCCGTGGGAAATAAACGTAG
PKSP 6039		Confirmation of gene knockout	Reverse	CAGTGCCAAAGGTGCAGA
PKSP 6083	hopM1	Confirmation of gene knockout	Forward	GGTCTCATTCGTCATAGTCCTTTAAGGTTAAAACAGC
PKSP 6093		Confirmation of gene knockout	Reverse	CAACCAACGCAAGGAACTG
PKSP 6056	avrE1_OUT	Confirmation of gene knockout	Forward	GGTCTCATTCGTTAATCCCGGCGCC
PKSP 6892		Confirmation of gene knockout	Reverse	CCACTCATCCTGTGAAGGAATT
PKSP 6892	avrE1_IN	Confirmation of gene knockout	Forward	CCACTCATCCTGTGAAGGAATT
PKSP 6896		Confirmation of gene knockout	Reverse	AGCCACATTTGAAGCAGGC
PKSP 6093	hopM1:avrE1_OUT	Confirmation of gene knockout	Forward	CAACCAACGCAAGGAACTG
PKSP 6892		Confirmation of gene knockout	Reverse	CCACTCATCCTGTGAAGGAATT
PKSP 6892	hopM1:avrE1_IN	Confirmation of gene knockout	Forward	CCACTCATCCTGTGAAGGAATT
PKSP 6896		Confirmation of gene knockout	Reverse	AGCCACATTTGAAGCAGGC
KSP 742	avrPto	Cloning of goldengate module	Forward	GGTCTCGAATGGGAAATATATGTGTCGGCG
KSP 743		Cloning of goldengate module	Reverse	GGTCTCACGAATTGCCAGTTACGATACGGGCTA
KSP 739	avrPtoB	Cloning of goldengate module	Forward	GGTCTCGAATGGCGGGTATCAATAGAGCGG
KSP 542		Cloning of goldengate module	Reverse	GGTCTCACGAAGGGGACTATTCTAAAAGCATACTTGG
PKSP 5953	hopAA1-1	Cloning of goldengate module	Forward	GGTCTCAAATGCACATCAACCGACGC
PKSP 5954		Cloning of goldengate module	Reverse	GGTCTCTCGAACGACCGCATAGGCCGA
PKSP 5942	hopAA1-2_part2	Cloning of goldengate module	Forward	GGTCTCTCCAGGTGGGCACCAAAATGATGG
PKSP 6835		Cloning of goldengate module	Reverse	GGTCTCTCGAACAAACGCCTGAGCTGAAAC
PKSP 5957	hopAO1	Cloning of goldengate module	Forward	GGTCTCAAATGAATCCCCTGCAACCTATT
PKSP 5958		Cloning of goldengate module	Reverse	GGTCTCTCGAATTCTAACGCTATTTTTGCGCG
PKSP 5945	avrE1_part1	Cloning of goldengate module	Forward	GGTCTCAAATGCAGTCACCATCGATCCA
PKSP 5946		Cloning of goldengate module	Reverse	GGTCTCTGTTGCCGTCTTCACGCT
PKSP 5947	avrE1_part2	Cloning of goldengate module	Forward	GGTCTCACAACATTCACATCGACACCGCC
PKSP 5948		Cloning of goldengate module	Reverse	GGTCTCTTTTTGTCGAGCGTGCGG
PKSP 5949	avrE1_part3	Cloning of goldengate module	Forward	GGTCTCAAAAAGTCGAAATGGGCAAAGA
PKSP 5950		Cloning of goldengate module	Reverse	GGTCTCTAGAGCTTTTGAAGTTGAGCTTTG
PKSP 5951	avrE1_part5	Cloning of goldengate module	Forward	GGTCTCATGCCGACCCCAACAGCGATTCG
PKSP 5952		Cloning of goldengate module	Reverse	GGTCTCTCGAAGCTCTTCAGTTCGAACCCC
PKSP 5927	hopC1	Cloning of goldengate module	Forward	GGTCTCAAATGACAATCGTGTCTGGACA
PKSP 5928		Cloning of goldengate module	Reverse	GGTCTCTCGAAGTGTATTTTTGAAGCGAATACTTGA
PKSP 5929	hopD1	Cloning of goldengate module	Forward	GGTCTCAAATGAATCCTCTACGATCTATTCAAC
PKSP 5930		Cloning of goldengate module	Reverse	GGTCTCTATATTGGCTCGGTGAGAAATTT
PKSP 5931	hopR1_part1	Cloning of goldengate module	Forward	GGTCTCAAATGGTCAAGGTTACCTCTTCC
PKSP 5932		Cloning of goldengate module	Reverse	GGTCTCTCCGGTGGGCTTCAACA
PKSP 5933	hopR1_part2	Cloning of goldengate module	Forward	GGTCTCACCGGCTGAAATTACCTGCTGACTTTGC
PKSP 5934		Cloning of goldengate module	Reverse	GGTCTCTACCCGCCAGGAAATTCG
PKSP 5935	hopR1_part3	Cloning of goldengate module	Forward	GGTCTCTGGGTAGCAACGCCCTCGC
PKSP 5936		Cloning of goldengate module	Reverse	GGTCTCTTAATTGACCCCACGAAGACA
PKSP 5937	hopR1_part4	Cloning of goldengate module	Forward	GGTCTCAATTAGCGGCCTTCGATGATGT
PKSP 5938		Cloning of goldengate module	Reverse	GGTCTCTTCCAGTGGACGCATTTATCAA
PKSP 5939	hopR1_part5	Cloning of goldengate module	Forward	GGTCTCATGGAACGGCAATCTGCAACTC
PKSP 5940		Cloning of goldengate module	Reverse	GGTCTCTCAGCTCCGCCAGATCG
PKSP 5959	hopG1	Cloning of goldengate module	Forward	GGTCTCAAATGCAAATAAAGAACAGTCATCTCT
PKSP 5960		Cloning of goldengate module	Reverse	GGTCTCTCGAAGCCGTTGTAAAACTGCTTAGA
PKSP 5925	hopH1	Cloning of goldengate module	Forward	GGTCTCAAATGATCACTCCGTCTCGATATC
PKSP 5926		Cloning of goldengate module	Reverse	GGTCTCTCGAATTGATGTGCCCTGTACTTCA
PKSP 5943	hopM1_part2	Cloning of goldengate module	Forward	GGTCTCACGACGCCAACATGCTCAAGGC
PKSP 5944		Cloning of goldengate module	Reverse	GGTCTCTCGAAACGCGGGTCAAGCAAG
PKSP 5963	hopO1-1	Cloning of goldengate module	Forward	GGTCTCAAATGGGTAATATTTGTGGTACTTCTG
PKSP 5964		Cloning of goldengate module	Reverse	GGTCTCTCGAACTCGTCAGAGCTCTCTGC
KSP 212	hopQ1-1	Cloning of goldengate module	Forward	GGTCTCGAATGCATCGTCCTATCACCG
KSP 213		Cloning of goldengate module	Reverse	GGTCTCTGTTGTAAGCGCGTGCAT
KSP 214		Cloning of goldengate module	Forward	GGTCTCGCAACAATGCGACCGACAT
KSP 215		Cloning of goldengate module	Reverse	GGTCTCACGAAATCTGGGGCTACCGTCGA
PKSP 737	hopF2	Cloning of goldengate module	Forward	GGTCTCAAATGGGTAATATTTGCGGCAC
PKSP 738		Cloning of goldengate module	Reverse	GGTCTCACGAAGACCCTTTCGACCGGC
PKSP 5965	hopT1-1	Cloning of goldengate module	Forward	GGTCTCAAATGATGAAAACAGTCAGCAATCA
PKSP 5966		Cloning of goldengate module	Reverse	GGTCTCTCGAATGACTTTTGAGCCGCCTG
PKSP 5923	hopU1	Cloning of goldengate module	Forward	GGTCTCAAATGAATATAAATCGACAACTGCCT
PKSP 5924		Cloning of goldengate module	Reverse	GGTCTCTCGAAAATCTGACTTAATACAAATAAATGCTTTC
PKSP 5955	hopV1	Cloning of goldengate module	Forward	GGTCTCAAATGCGGTTTGATGCTGC
PKSP 5956		Cloning of goldengate module	Reverse	GGTCTCTCGAACTTTCTATCCGGAATAACTTTTTTCC
PKSP 5961	hopX1	Cloning of goldengate module	Forward	GGTCTCAAATGAAAATACATAACGCTGGCC
PKSP 5962		Cloning of goldengate module	Reverse	GGTCTCTCGAAGACATCTCGTCTCGCCAA
